# Mycorrhizal symbiont provides growth benefits in host plants via phosphate and phenylpropanoid metabolism

**DOI:** 10.1101/2023.07.06.547905

**Authors:** Cheng-Yen Chen, Naweed I. Naqvi

## Abstract

Using functional interaction assays, *Tinctoporellus species* isolate AR8 was identified as a plant growth-promoting fungus from Arabidopsis roots.

Confocal microscopy revealed interstitial growth and intracellular endophytic colonization within root cortex by AR8 hyphae prior to induction of beneficial effects.

AR8 improved plant growth and fitness across a broad range of monocot and dicot host species. AR8 solubilized inorganic phosphate and enabled macronutrient phosphorus assimilation into the host plants, and the resultant growth promotion required an intact phosphate starvation response therein.

Metabolomics analysis identified a highly specific subset of primary and secondary metabolites such as sugars, organic acids, sugar alcohols, amino acids, and phenylpropanoids, which were found to be essential for the plant growth-promoting activities of AR8.

*trans*-Cinnamic acid was identified as a novel AR8-induced plant growth promoting metabolite.
