## Supplementary material for "Mycorrhizal symbiont provides growth benefits in host plants via phosphate and phenylpropanoid metabolism": Dataset 1 (Supplemental information)

### Sheet: Cover
New Phytologist Supporting Information
Article title: Mycorrhizal symbiont provides growth benefits in host plants via phosphate and phenylpropanoid metabolism
Authors: Cheng-Yen Chen, Naweed I. Naqvi
Dataset S1. Normalized metabolomics data from GC-MS and LC-MS analysis in shoot of Choy Sum upon water (mock control) or AR8 conidial inoculation.
Note: Normalized data from GC-MS (untargeted) profiling of annotated metabolites, LC/GC-MS (targeted) profiling of primary metabolites (sugars and amino acids), and LC-MS profiling of secondary metabolites (phenylpropanoid) are reported in different sheets.

### Sheet: GC-MS (untargeted) profiling
	Sheet 1: GC-MS (untargeted) profiling of annotated metabolites based on matching against the NIST mass spectral library in Choy Sum shoot upon water (mock control) and AR8 inoculation. The data shows the relative abundance of metabolites normalized with internal standard
Class of metabolite	Metabolites	CAS registry number/Record namea	14 dpi										21 dpi
			Mock					AR8					Mock					AR8
			1	2	3	4	5	1	2	3	4	5	1	2	3	4	5	1	2	3	4	5
Sugars	Galactose	128705-71-5	397.216	410.491	421.163	387.417	436.442	717.709	499.935	544.457	514.391	577.632	719.846	877.417	883.74	847.986	695.76	983.782	876.507	911.616	869.032	762.173
Sugars	Fructose	56196-14-6	3.87189	4.29288	4.05478	3.91022	4.32212	6.13716	4.14776	4.53292	4.25411	4.75818	4.70668	5.79962	5.82972	5.6625	4.80392	6.62493	5.9347	6.30847	6.08528	5.05602
Sugars	Glucose	34152-44-8	137.488	80.6905	90.6048	123.505	86.9451	271.374	229.068	239.316	237.995	162.575	536.668	547.172	649.856	556.222	605.054	680.3	562.386	602.155	636.598	595.611
Sugars	Trehalose	Trehalose, TMS	85.9324	88.3689	101.26	81.3483	94.5026	136.185	127.45	140.217	137.644	158.14	219.627	222.831	374.73	251.613	216.024	234.843	344.151	224.218	228.557	314.103
Sugars	Xylose	D-(+)-Xylose, tetrakis(trimethylsilyl) ether, methyloxime	5.79192	5.76454	6.139	4.90187	5.70713	11.0906	8.69022	9.20179	8.90744	9.50686	6.1644	6.46014	8.59381	6.21051	6.80204	7.39425	6.58833	7.14674	7.12475	7.12992
Sugars	Mannose	128705-67-9	74.3284	85.6667	85.3894	59.1596	78.8765	16.2311	137.56	135.035	146.714	154.208	42.2056	133.188	420.125	67.4571	55.9114	53.8695	47.4982	7.88985	38.216	63.4338
Sugars	myo-Inositol	2582-79-8	517.156	551.525	570.128	498.413	548.827	982.233	698.206	741.035	722.081	775.087	757.573	949.773	1024.71	1020.49	828.871	1026.93	1009.82	1013.18	1005.36	966.757
Sugars	Glycerol	6787-10-6	3.27912	3.35158	3.37275	2.99244	3.43117	6.50315	4.79209	5.15245	5.03578	5.4253	8.1577	7.56411	6.53906	9.23674	7.30459	10.4323	9.77882	11.4147	12.0175	11.0839
Sugars	Xylitol	14199-72-5	145.077	148.807	157.565	127.35	156.654	216.075	162.476	184.63	179.184	184.883	229.102	206.92	184.907	263.177	199.646	312.348	301.137	344.214	352.169	343.927
Sugars	Ribitol	Ribitol TMS	5.09254	5.14315	5.53886	4.52265	6.25427	7.65246	6.01612	6.46527	6.19773	6.67599	7.58326	6.89207	10.6945	7.20799	7.04217	8.15244	8.64964	7.76628	7.78723	8.62154
Sugars	Galactinol	Galactinol, nonakis(trimethylsilyl) ether	188.885	214.763	283.664	198.902	231.461	493.001	436.563	452.352	489.553	500.905	364.93	458.983	554.114	523.335	427.394	439.809	501.046	426.189	415.765	538.606
Organic acid	Citric acid	1327339-35-4	1.416	3.00802	2.50998	2.68192	2.65868	1.43347	4.59141	5.25821	8.19421	4.6294	0.0501396	0.0443087	0.057933	0.0675598	0.0394816	0.0712967	0.051537	0.066858	0.0625756	0.0623151
Organic acid	Malic acid	38166-11-9	6305.87	7536.61	6867.03	6576.93	6898.87	10858.3	6814.44	7074.52	7050.03	6942.84	12038.7	14871.2	16555.3	16390.8	12976.8	16869.3	16254.6	15859.5	15797	14917.2
Organic acid	Fumaric acid	17962-03-7	4730.02	5283.27	5396.34	4792.59	5107.1	7979.09	5820.22	5926.22	5940.59	5941.56	11.7273	10.0436	8.92105	12.9502	10.739	11.7556	12.1664	14.7334	16.4725	14.0781
Organic acid	Shikimic acid	55520-78-0	0.0223042	0.026488	0.0285031	0.0207004	0.0230678	0.0487047	0.0320896	0.0334119	0.032635	0.0336946	0.701301	0.212139	0.979405	1.70014	0.301808	0.182548	2.12585	1.16053	0.44788	2.05917
Organic acid	Glycolic acid	33581-77-0	1.7733	1.2283	1.25699	1.2315	1.33855	2.37626	1.28715	1.60536	1.27135	1.61076	1.29275	1.09144	0.790472	0.784147	1.91998	2.1647	1.01248	1.2871	2.39336	1.03759
Organic acid	Glyceric acid	38191-87-6	3814.63	4210.69	4186.15	3695.3	3910.97	6962.12	5026.23	5200.22	5155.21	5117.09	8580.39	10039.9	12877	12961	8932.68	11299.6	12838.8	10505.2	10707.1	12825.2
Organic acid	Ribonic acid	57197-35-0	13.4918	15.7991	20.0027	17.6127	20.1753	27.6413	20.2359	21.0177	22.6204	22.9639	148.542	161.387	192.662	191.084	148.053	191.165	212.737	201.839	182.459	192.502
Organic acid	Sinapinic acid	27750-80-7	9.67247	10.6673	12.5718	8.86822	10.5543	11.4075	10.493	10.3818	10.8522	11.3854	47.4272	40.3349	35.6247	57.3247	44.194	63.8645	67.241	92.9766	106.882	98.9157
Organic acid	Ferulic acid	10517-09-6	41.8213	53.1084	62.6273	51.1866	53.6377	85.8864	98.7261	98.6927	104.11	111.232	444.037	386.689	330.312	587.733	432.725	523.577	641.707	804.172	888.553	890.302
Organic acid	Succinic acid	40309-57-7	1685.49	1864.34	1890.69	1675.6	1833.36	3374.4	2297.73	2421.14	2446.09	2506.25	2027.03	1992.39	2403.45	2250.99	1953.23	2386.59	2428.66	2419.38	2331.54	2495.93
Organic acid	Palmitic acid	55520-89-3	1.76657	2.52403	2.49443	2.42746	2.64288	3.64446	2.9458	3.25768	3.25101	3.22864	19.9007	21.7087	20.3064	32.221	22.3511	13.3341	13.2368	14.118	16.4927	21.988
Organic acid	α-Linolenic acid	97844-13-8	27.1259	40.2996	45.8158	41.6055	35.9009	40.5581	50.7262	45.6405	55.8522	43.0033	29.3222	28.1135	39.4426	31.1027	23.9216	26.9022	30.0868	31.4908	33.9874	23.2717
Organic acid	Cinnamic acid	32342-04-4	6.2103	6.75299	6.3783	6.26191	7.16477	10.016	7.11025	7.55274	7.13141	7.97419	5.66227	7.47695	6.4012	6.17889	5.7623	8.31984	6.13126	7.32293	7.23389	5.00067
Organic acid	Caffeic acid	10586-03-5	43.09	53.6465	66.6708	53.1901	55.8943	79.5074	107.439	106.462	110.063	120.511	141.591	112.924	93.0996	162.715	135.562	144.324	176.898	234.477	276.298	236.025
Organic acid	Glutaric acid	55530-62-6	0.0209267	0.023865	0.0527149	0.0550812	0.0445756	0.0801938	0.0595603	0.0579716	0.0616758	0.0563101	0.258615	0.247793	0.416401	0.469847	0.27182	0.316348	0.430597	0.267195	0.29131	0.466781
Organic acid	2-Ketoglutaric acid	1027138-06-2	1.94359	2.11252	2.29534	2.09899	1.86728	3.50846	2.62855	0.0208527	2.82414	2.80572	2.19386	2.01866	1.85501	2.49227	2.56902	3.10878	2.68462	2.8383	3.0013	2.53914
Organic acid	Threonic acid	L-Threonic acid, tris(trimethylsilyl) ether, trimethylsilyl ester	6.42531	8.76013	166.147	168.389	139.682	271.052	207.067	208.114	211.311	214.7	540.054	666.472	825	809.77	533.372	719.154	798.05	659.826	658.479	808.53
Organic acid	Gluconic acid	55400-16-3	13.4918	15.7991	20.0027	17.6127	20.1753	27.6413	20.2359	21.0177	22.6204	22.9639	148.542	161.387	192.662	191.084	148.053	191.165	212.737	201.839	182.459	192.502
Amino acid	Alanine	27844-07-1	13.9751	15.8263	13.3938	13.5108	20.1144	19.6294	11.6255	10.545	9.05368	13.4069	10.4492	7.64348	6.57464	16.1046	8.53491	13.0507	18.1627	11.0502	15.3104	17.0689
Amino acid	phenylalanine	2899-42-5	48.7723	44.1837	56.8334	42.2508	41.2701	58.9766	50.4571	51.757	52.0863	67.4849	38.7755	24.6401	32.7393	58.8074	40.5006	51.2007	73.108	56.4072	52.0078	85.0278
Amino acid	Serine	70125-39-2	4126.65	4010.86	5413.04	3954.78	3810.18	3042.6	2431.17	2660.88	2764.14	2752.87	1300.75	1232.02	789.19	1821.63	1427.95	2012.74	2147.7	2168.29	1866.41	2469.04
Amino acid	Glutamic acid	15985-07-6	1266.07	993.637	1400.32	993.815	807.702	2060.21	1321.23	1248.77	990.674	1626.34	893.467	88.3604	25.5607	919.938	729.054	2434.38	2174.19	2380.25	2302.92	2311.29
Amino acid	Threonine	7536-82-5	9.20205	8.97515	11.3905	8.81746	9.11254	12.8646	9.96421	10.5334	10.5749	11.6099	5.18662	5.79928	5.7136	8.2299	5.55148	7.43977	8.43571	7.87481	7.36982	9.87753
Amino acid	Tyrosine	107716-01-8	13.7036	15.8007	16.0783	12.2219	12.8652	31.8449	22.6897	23.2044	23.8167	24.9376	8.64793	16.836	32.6273	13.5972	11.8123	12.6058	11.1541	9.9922	9.59134	12.1006
Amino acid	Valine	7364-44-5	911.37	621.541	1413.03	970.959	1305.94	1149.07	913.666	606.795	593.381	794.706	608.301	192.585	369.227	1163.22	660.887	892.826	1190.46	871.051	1119.06	1854.59
Amino acid	Aspartic acid	L-Aspartic acid, 2TMS derivative	146.183	147.032	198.974	166.51	147.666	210.254	165.367	189.295	154.781	242.83	157.616	101.692	19.4074	293.814	154.369	379.778	451.264	403.486	353.762	499.152
Amino acid	Glycine	5630-82-0	74.9165	72.8977	95.7191	78.0348	79.9017	55.3155	34.024	32.1161	27.9607	40.6188	12.7999	8.38475	8.08185	16.5257	13.5421	22.8299	25.9757	25.4632	24.2383	25.8168
Amino acid	Isoleucine	7483-92-3	1136.36	1078.19	1230.4	1029.24	1091.16	1283.94	1066.4	1180.4	1205.43	1292.34	784.233	570.044	1141.42	1281.95	807.373	794.475	1233.71	879.157	820.885	1308.66
Amino acid	Proline	30274-77-2	519.319	686.887	621.09	593.523	600.288	860.058	591.894	629.784	602.203	610.179	476.17	879.36	746.352	710.137	549.241	528.129	543.143	582.668	543.544	590.103
Amino acid	Pyroglutamic acid	Pyroglutamic acid, TMS derivative	1377.61	1397.99	1396.4	1196.33	1347.65	2338.98	1438.9	1403.08	1677.17	1280.97	779.236	3170.46	4391.1	1163.52	783.581	1001.81	976.976	1116.49	902.338	873.535
Amino acid	Methionine	L-Methionine, TMS derivative	1.24348	1.36843	1.49601	1.29443	1.30444	1.96755	1.7093	1.8662	1.87735	1.96511	0.605151	1.16192	1.15204	0.777096	0.663345	0.764676	0.724858	0.838859	0.747133	0.879587
	a	Record name is used when CAS registry number is unavilable on NIST Chemistry WebBook (https://webbook.nist.gov/chemistry/cas-ser/)

### Sheet: Primary metabolites profiling
	Sheet 2: GC/LC-MS (targeted) profiling of primary metabolites in Choy Sum shoot upon water (mock control) and AR8 inoculation. The results show the concentration of metabolites calculated in μg/g based on the shoot dry weight.
Class of metabolite	Metabolites	7 dpi										14 dpi										21 dpi
		Mock					AR8					Mock					AR8					Mock					AR8
		1	2	3	4	5	1	2	3	4	5	1	2	3	4	5	1	2	3	4	5	1	2	3	4	5	1	2	3	4	5
Sugars	Sucrose	0.4439	0.4854	0.5873	0.5772	0.5705	0.3402	0.5208	0.882	0.3745	0.7665	1.9023	1.7882	1.625	1.9274	1.6771	2.2166	1.2121	1.3953	1.1628	1.7433	15.497	9.8966	9.2162	7.6141	9.6334	10.363	13.303	11.674	15.311	14.299
Sugars	Fructose	4.9944	5.37815	7.10226	6.6658	5.71464	7.9641	12.026	9.83326	8.92487	8.77698	12.1312	12.6523	13.1609	10.2503	10.125	16.7672	11.2854	16.8072	14.1881	14.1655	27.3008	25.8178	22.6945	34.6232	25.1001	42.816	50.007	45.963	55.145	55.949
Sugars	Glucose	8.4747	9.0248	10.129	11.554	7.2509	13.505	19.504	16.552	15.628	15.306	25.341	25.333	27.086	20.558	21.73	32.534	32.921	31.312	27.917	27.394	63.892	55.989	49.631	40.145	54.786	61.7777	98.1581	86.4457	105.795	78.4569
Sugars	Galactose	0.0994	0.1011	0.1214	0.1366	0.0713	0.3186	0.408	0.3029	0.3314	0.3113	0.1172	0.0974	0.1121	0.0862	0.1128	0.1245	0.1088	0.1405	0.1369	0.1146	0.3885	0.3634	0.3466	0.2742	0.3876	0.5515	0.573	0.706	0.784	0.735
Sugars	Mannose	0.0632	0.0766	0.0821	0.0675	0.0534	0.1246	0.1714	0.1381	0.1478	0.1378	0.0835	0.0691	0.0842	0.0702	0.0633	0.0962	0.1	0.0997	0.0826	0.0891	0.1246	0.1256	0.1052	0.1709	0.1192	0.16431	0.21125	0.21873	0.23046	0.18391
Sugars	myo-Inositol	0.5306	0.526	0.7379	0.7108	0.4828	1.0821	1.6781	1.2906	0.8024	1.2793	0.7995	0.7822	0.7833	0.5992	0.6243	1.0093	0.9253	1.0076	0.7642	0.8461	1.7376	1.4275	1.3377	1.133	1.6306	1.6318	2.38456	1.7338	2.33973	2.03924
Sugars	Erythritol	0.009	0.0094	0.0097	0.0109	0.0088	0.017	0.0255	0.0189	0.0176	0.0175	0.0083	0.0075	0.0075	0.0088	0.0064	0.0102	0.0101	0.0079	0.0089	0.0092	0.0075	0.0068	0.0066	0.005	0.0066	0.0071	0.0124	0.0094	0.0145	0.009
Sugars	Mannitol	0.1102	0.1258	0.1663	0.1354	0.1032	0.2249	0.354	0.2739	0.253	0.2663	0.1567	0.1661	0.1468	0.1294	0.1092	0.2706	0.1855	0.2449	0.204	0.2112	0.1575	0.1527	0.1383	0.1019	0.1289	0.15141	0.24188	0.18296	0.20761	0.20153
Amino acid	Phenylalanine	0.194157	0.212617	0.254708	0.22539	0.163968	0.29952	0.44276	0.34595	0.33125	0.33969	0.130347	0.127052	0.136181	0.10964	0.102506	0.143371	0.254683	0.230957	0.15419	0.146319	0.12709	0.12725	0.11265	0.16628	0.12916	0.152366	0.245986	0.207529	0.260919	0.229667
Amino acid	Tryptophan	0.06483	0.072245	0.072075	0.080481	0.0535	0.078866	0.086371	0.090324	0.061744	0.08942	0.024609	0.023607	0.024355	0.021617	0.02061	0.03173	0.02206	0.03077	0.02737	0.02597	0.069294	0.060795	0.052184	0.04311	0.058944	0.078807	0.090598	0.0769	0.099788	0.092211
Amino acid	Tyrosine	0.114699	0.127094	0.12856	0.151044	0.099057	0.17096	0.24557	0.18544	0.18471	0.17747	0.05342	0.053347	0.055072	0.046182	0.043845	0.066859	0.054319	0.063533	0.060501	0.052973	0.09334	0.09286	0.08102	0.06457	0.09451	0.143103	0.168065	0.14124	0.171002	0.160675
Amino acid	Lecine	0.102221	0.105845	0.111853	0.125892	0.077589	0.218452	0.304233	0.249922	0.234228	0.236457	0.0786	0.075064	0.082786	0.063027	0.060586	0.09398	0.091807	0.059284	0.090888	0.074752	0.09936	0.11094	0.10161	0.0714	0.12509	0.22472	0.275904	0.215061	0.289833	0.249823
Amino acid	Methionine	0.07207	0.074542	0.090217	0.082232	0.050775	0.132369	0.186231	0.162697	0.14835	0.134263	0.067569	0.068385	0.072381	0.058075	0.055918	0.08187	0.054115	0.089071	0.074224	0.067512	0.062175	0.069212	0.061679	0.079429	0.0665	0.117524	0.126939	0.105584	0.146098	0.131426
Amino acid	Glutamic acid	1.47574	1.57408	2.21788	1.76749	1.28893	2.89558	4.78944	3.61539	3.23044	3.49017	5.35246	5.25281	5.42086	4.48761	4.18382	7.50316	5.32558	7.6845	6.15517	6.3863	3.42007	3.17262	2.68427	2.30635	3.19667	2.93882	4.4215	3.71275	4.59287	3.83003
Amino acid	Arginine	0.706712	0.807352	0.828155	0.910669	0.616431	1.07049	1.65726	1.28205	1.18225	1.22007	0.09207	0.090535	0.098614	0.077529	0.077231	0.11257	0.07878	0.11062	0.10653	0.0971	0.117199	0.112921	0.09717	0.075292	0.117464	0.17539	0.22066	0.18002	0.22083	0.19896
Amino acid	Valine	0.226939	0.249031	0.315049	0.2537	0.184082	0.397385	0.60993	0.479461	0.437347	0.410568	0.118999	0.114779	0.124599	0.150104	0.093661	0.16484	0.1408	0.16682	0.15073	0.14372	0.156534	0.15818	0.141144	0.224534	0.163755	0.172955	0.288147	0.239332	0.323067	0.270684
Amino acid	Proline	0.542332	0.612153	0.652194	0.747473	0.530159	0.568669	0.816133	0.628814	0.401191	0.587334	0.197072	0.193277	0.196114	0.16739	0.154493	0.294759	0.195628	0.275613	0.237332	0.240907	0.14023	0.14857	0.12768	0.1056	0.15	0.188209	0.237922	0.196943	0.241435	0.208814
Amino acid	Alanine	0.51494	0.52595	0.56701	0.66724	0.41176	0.85919	1.32972	1.06929	0.958333	1.01408	0.810109	0.790356	0.834484	0.662677	0.633134	0.91263	0.62889	0.91282	0.73271	0.76667	0.370559	0.372247	0.326765	0.258312	0.384326	0.46011	0.57496	0.49672	0.62452	0.54515
Amino acid	Threonine	0.286392	0.31754	0.332488	0.375267	0.24275	0.489653	0.762844	0.590874	0.526113	0.561066	0.378285	0.368768	0.373702	0.31936	0.289654	0.47755	0.341176	0.494442	0.407381	0.402858	0.34739	0.346305	0.284397	0.237416	0.322571	0.401945	0.457719	0.392743	0.50095	0.453426
Amino acid	Histidine	0.155891	0.170487	0.183722	0.190619	0.140386	0.2283	0.388203	0.255594	0.251318	0.262013	0.03141	0.030289	0.034504	0.028974	0.027227	0.0384	0.02709	0.0417	0.03344	0.03602	0.05414	0.05357	0.0547	0.03971	0.05339	0.05922	0.07705	0.06046	0.07681	0.07116
Amino acid	Lysine	0.304756	0.17042	0.192339	0.190406	0.127311	0.27021	0.39026	0.30836	0.30344	0.30636	0.078153	0.077593	0.087064	0.12269	0.127065	0.21894	0.14354	0.13213	0.10003	0.10833	0.141296	0.149019	0.251078	0.376772	0.154723	0.4695	0.30548	0.25101	0.61392	0.51608
Amino acid	Glycine	0.175111	0.186234	0.196105	0.224976	0.149296	0.17172	0.26826	0.20463	0.1935	0.20601	0.087455	0.082761	0.088593	0.072605	0.060464	0.125043	0.125352	0.076338	0.113031	0.099334	0.046	0.05153	0.04831	0.03341	0.0579	0.1154	0.114384	0.094606	0.117401	0.105722
Amino acid	Glutamine	6.85034	7.62897	7.9613	9.28513	5.88461	9.92871	16.2355	12.1902	11.0778	11.801	1.74917	1.71873	1.81662	1.43734	1.45202	2.56158	1.88036	2.74539	2.05172	2.25242	0.699162	0.663436	0.600447	0.431092	0.646503	0.765743	0.884404	0.746081	0.981816	0.910759
Amino acid	Serine	4.25509	4.6855	6.03346	5.75367	3.74679	7.98403	12.7036	9.76153	6.16368	9.29048	1.087	1.07797	1.11174	0.922307	0.854942	1.39538	1.97936	1.41536	1.15552	1.20616	0.58489	0.56911	0.494	0.39884	0.57448	0.67957	0.843858	0.705971	0.889068	0.787289
Amino acid	Asparagine	0.52396	0.57488	0.57884	0.68621	0.46096	0.959755	1.53368	1.21093	1.08416	1.17236	0.230083	0.233352	0.238685	0.196304	0.196966	0.33063	0.23968	0.35009	0.2812	0.28169	0.174151	0.178675	0.174266	0.121834	0.178592	0.23955	0.25679	0.22252	0.28251	0.25272
Amino acid	Aspartic acid	0.57965	0.569819	1.25984	1.1802	0.674577	1.55142	2.26316	1.88836	1.08693	1.77477	1.29882	1.2948	0.71043	0.998389	0.684405	1.68799	1.1786	2.63217	2.16029	2.27894	0.51317	0.74167	0.40322	0.65858	0.74506	0.84653	1.23391	1.02153	0.87946	0.83519
Amino acid	Isoleucine	0.22636	0.24219	0.29534	0.28004	0.18145	0.291477	0.447154	0.348475	0.319355	0.328653	0.09481	0.087275	0.095438	0.07585	0.07157	0.12941	0.08639	0.12524	0.10818	0.10216	0.097725	0.105198	0.095264	0.066745	0.111387	0.1707	0.18581	0.14444	0.20656	0.17259

### Sheet: Secondary metabolites profiling
	Sheet 3: LC-MS (targeted) profiling of secondary metabolites in Choy Sum shoot upon water (mock control) and AR8 inoculation. The results show the concentration of metabolites calculated in μg/g based on the shoot dry weight.
Class of metabolite	Metabolites	Precursor ion (m/z) [M-H]-	Prodcut ions (m/z)		Retention time (min)	7 dpi										14 dpi										21 dpi
						Mock					AR8					Mock					AR8					Mock					AR8
			1	2		1	2	3	4	5	1	2	3	4	5	1	2	3	4	5	1	2	3	4	5	1	2	3	4	5	1	2	3	4	5
Phenylpropanoid	Shikimic acid	173	137.1	111.1	0.998	0.11349	0.10863	0.0989	0.12322	0.10863	0.14916	0.14591	0.12646	0.13781	0.12808	0.24441	0.30837	0.29357	0.28007	0.20558	0.37734	0.39591	0.40041	0.3896	0.37938	0.23986	0.22991	0.22395	0.25875	0.24261	0.24842	0.24261	0.2356	0.25985	0.27673
Phenylpropanoid	trans-Cinnamic acid	147	103	-	9.736	4.45652	6.33737	2.75041	2.3404	2.62933	1.29747	1.72812	1.69097	1.22867	1.48597	1.23781	1.27388	1.2152	1.32506	1.28246	1.46328	1.64116	1.96615	2.15913	1.45637	1.2507	1.22269	1.23856	1.22461	1.22859	1.2091	1.34922	1.26454	1.25947	1.22282
Phenylpropanoid	Caffeic acid	179	135.1	133.8	4.775	1.39801	1.40177	1.3964	1.42742	1.44818	1.06679	1.07457	1.02466	1.03963	1.04424	0.57804	0.59004	0.63756	0.55436	0.44948	0.71669	0.6843	0.72063	0.73665	0.87927	0.60264	0.5622	0.79274	0.7572	0.73795	1.12224	1.15192	0.87139	0.9813	0.98661
Phenylpropanoid	Ferulic acid	193.1	178.1	134.1	6.031	2.00609	2.00262	1.99812	1.97276	1.95067	1.6895	1.64451	1.6985	1.8523	1.85209	0.99334	0.80036	1.07156	1.03827	1.27159	1.27646	1.08266	1.27375	1.30813	1.28566	1.38581	1.18091	1.42289	1.67379	1.37309	2.243	2.68229	2.25735	2.14827	2.55941
Phenylpropanoid	Sinapic acid	223.1	208.1	193	6.394	5.19814	5.1896	4.98801	4.97175	4.92867	6.12929	5.86571	5.52288	5.92668	5.69399	10.6667	10.6047	10.4779	10.2003	9.90875	9.713	8.97037	9.84641	9.13269	10.0873	2.06408	2.96904	2.86484	2.3568	2.70162	4.70126	5.16925	4.75426	6.02241	5.14335
Phenylpropanoid	Coniferaldehyde	177.1	162	134.1	7.083	0.04527	0.06791	0.08511	0.07334	0.05704	0.07968	0.10232	0.10322	0.08511	0.08421	0.35552	0.37325	0.35262	0.37146	0.34886	0.39612	0.39061	0.4057	0.36879	0.4053	0.3819	0.36196	0.35159	0.39001	0.35008	0.35121	0.36585	0.36166	0.41975	0.36748
Phenylpropanoid	3-Caffeoylquinic acid	353.1	191	85	4.229	9.39521	7.76396	6.4117	9.58771	8.66043	11.669	12.433	11.664	11.328	13.266	9.1073	8.1811	7.2078	8.5504	8.5847	8.198	9.0107	8.6383	9.0663	8.1257	10.608	12.125	7.2478	7.1791	8.6635	8.72234	9.75428	9.56513	8.30142	8.13055
Phenylpropanoid	4-Caffeoylquinic acid	353.1	179	173	4.243	0.0206	0.0386	0.0316	0.0086	0.0075	0.0834	0.0866	0.0755	0.0726	0.0744	0.0882	0.1419	0.1108	0.1449	0.1571	0.2652	0.2782	0.2931	0.2848	0.2628	0.5382	0.6805	0.7031	0.5273	0.5321	0.7979	0.8754	0.8444	0.703	0.7984
Phenylpropanoid	5-Caffeoylquinic acid	353.2	191	179	3.067	19.837	25.213	21.323	20.025	17.979	35.818	38.172	34.379	37.821	36.557	15.661	20.883	19.189	22.622	23.019	36.954	38.143	34.407	36.635	37.625	56.308	68.115	46.145	43.275	62.343	63.7824	71.6617	74.6689	67.4914	64.524
Phenylpropanoid	3-Feruoylquinic acid	367.2	192.9	134	4.03	1.8282	1.6517	1.5311	1.8332	1.8219	3.6698	3.4447	3.1128	3.1437	3.3694	3.5713	3.2222	3.8465	3.4683	3.2912	6.0945	6.2965	5.7066	5.1242	6.0881	4.8429	6.2467	6.3598	4.8073	4.6473	6.2229	6.5885	6.8393	6.2877	6.3021
Phenylpropanoid	4-Feruoylquinic acid	367.2	172.9	134.1	5.219	0.0126	0.0709	0.0441	0.0938	0.0542	0.1649	0.1154	0.1106	0.1539	0.1398	0.132	0.1261	0.146	0.1524	0.1542	0.1737	0.1776	0.2302	0.2484	0.2583	0.2242	0.2712	0.2632	0.3615	0.2564	0.3875	0.4404	0.439	0.4548	0.4279
Phenylpropanoid	5-Feruoylquinic acid	367.2	190.9	173	5.36	1.0615	1.1503	1.4444	1.5034	1.1259	2.7113	2.9428	2.4466	2.4668	2.7011	1.322	1.8699	1.845	2.0795	2.0553	2.4239	2.3323	2.0702	2.2031	2.1978	0.8982	0.8205	1.242	1.3072	1.3035	2.4933	2.7802	2.6369	2.2413	2.301
